# Seasonal dynamics are the major driver of microbial diversity and composition in intensive freshwater aquaculture

**DOI:** 10.1101/2021.02.26.433039

**Authors:** Sophi Marmen, Eduard Fadeev, Ashraf Al Ashhab, Ayana Benet-Perelberg, Alon Naor, Hemant J. Patil, Eddie Cytryn, Diti Viner-Mozzini, Assaf Sukenik, Maya Lalzar, Daniel Sher

**Affiliations:** Department of Marine Biology, Leon H. Charney School of Marine Sciences, University of Haifa, Haifa, Israel; Department of Functional and Evolutionary Ecology, University of Vienna, Vienna, Austria; Microbial Metagenomics Division, The Dead Sea and Arava Science Center, Masada 86900, Israel; Dor Aquaculture Research Station, Fisheries Department, Israel Ministry of Agriculture and Rural Development, Israel; Institute of Soil, Water and Environmental Sciences, Volcani Center, Agricultural Research Organization, P.O Box 15159, Rishon Lezion, 7528809, Israel; The Yigal Allon Kinneret Limnological Laboratory, Israel Oceanographic and Limnological Research, P.O.Box 447 Migdal 14950, Israel; Bioinformatics Service Unit, University of Haifa, Israel

**Keywords:** microbiome, fishpond, 16S rRNA, cyanobacteria, runoff

## Abstract

Aquaculture facilities such as fishponds are one of the most anthropogenically impacted freshwater ecosystems. The high fish biomass reared in aquaculture is associated with an intensive input into the water of fish-feed and fish excrements. This nutrients load may affect the microbial community in the water, which in turn can impact the fish health. To determine to what extent aquaculture practices and natural seasonal cycles affect the microbial populations, we characterized the microbiome of an inter-connected aquaculture system at monthly resolution, over three years. The system comprised two fishponds, where fish are grown, and a “control” operational water reservoir in which fish are not actively stocked. Clear natural seasonal cycles of temperature and inorganic nutrients concentration, as well as recurring cyanobacterial blooms during summer, were observed in both the fishponds and the reservoir. The structure of the aquatic bacterial communities in the system, characterized using 16S rRNA sequencing, was explained primarily by the natural seasonality, whereas aquaculture-related parameters had only a minor explanatory power. However, the cyanobacterial blooms were characterized by different cyanobacterial clades dominating at each fishpond, possibly in response to distinct nitrogen and phosphate ratios. In turn, nutrient ratios may have been by the magnitude of fish feed input. Taken together, our results show that, even in strongly anthropogenically impacted aquatic ecosystems, the structure of bacterial communities is mainly driven by the natural seasonality, with more subtle effects if aquaculture-related factors.

**Highlights:**

- We present three years of monthly microbiome data from an aquaculture facility.
- The microbiome changes seasonally, likely driven by temperature and rainwater runoff.
- Summer blooms of toxin-producing cyanobacteria are repeatedly observed.
- Fish food may impact microbiome through changes in nutrient ratios.
