## Supplementary material for "Seasonal dynamics are the major driver of microbial diversity and composition in intensive freshwater aquaculture": SI Table 2

### Sheet: Metadata
Water body	Type	Season	Month	Year	Day	Comment	Temperature (℃)	Ammonia (µg/L)	Nitrite and nitrate (µg/L)	Phosphate (µg/L)	Dissolved oxygen (mg/L)	pH	MC (µg/L)	Chlorophyll a (mg/L)	Chlorophyll b (mg/L)	Fucoxanthin (mg/L)	Dinoxanthin (mg/L)	Diatoxanthin (mg/L)	Zeaxanthin (mg/L)	Lutein (mg/L)	B caroten (mg/L)	Fish biomass (Kg)	Fish feed (kg)
D1.	Fishpond	Wet	Jan	2013	14	No fish	8.9		0		11.8	8.01		0.002	0	0	0	0	0	0	0
D1.	Fishpond	Wet	Feb	2013	11	No fish	13.6	97	65.4	108.4	9.7	8.24		0.001	0	0	0	0	0	0	0
D1.	Fishpond	Dry	May	2013	27		25	157.2	62	398.1	5.2	7.77		0.027	0.002	0.016	0	0	0	0.001	0	5029	113
D1.	Fishpond	Dry	Jun	2013	24		28.5	127.5	392.3	23.4	3	7.72		0.077	0.007	0.08	0	0	0	0.004	0.002	7803	139
D1.	Fishpond	Dry	Jul	2013	29		31.4	2.6	115.8	2	4.1	7.43		0.035	0.002	0.005	0	0	0.002	0.001	0.001	12402	167.93
D1.	Fishpond	Dry	Oct	2013	21	No fish	23	126	24.4	210.8	10.1	9.14		0.022	0.005	0.008	0	0.002	0.003	0.002	0.001
D1.	Fishpond	Wet	Mar	2014	30		22.4	0	56.4	27.9	6.7	8.53		0.071	0.018	0.015	0.003	0	0	0.007	0.001	4101	56
D1.	Fishpond	Wet	Apr	2014	30		27	171.3	3.4	13.2	5.7	8.25		0.038	0	0.022	0	0	0	0.001	0	4248	84
D1.	Fishpond	Dry	May	2014	28		28.5	29	14.2	29.2	5	7.7		0.02	0.002	0.024	0	0	0.001	0.001	0	4511	110
D1.	Fishpond	Dry	Jun	2014	16	Fish mortality	30.5	93.6	283.7	9.9	5.3	7.89		0.004	0.002	0.005	0	0	0	0.001	0	5464	127
D1.	Fishpond	Dry	Jul	2014	23		29	884.3	686.5	6.7	3	7.85	0.1	0.006	0	0.003	0	0	0	0.003	0	10874	162
D1.	Fishpond	Dry	Aug	2014	13		31.4	3.9	214.4	13.7	5	7.65	0.009375	0.019	0	0.003	0	0	0.007	0	0.004	13814	181
D1.	Fishpond	Dry	Oct	2014	6	No fish
D1.	Fishpond	Wet	Dec	2014	31	Puddle	14.7	154.5	5328.6	41.5		8.2	0.00375	0.004	0	0	0	0	0	0.001	0
D1.	Fishpond	Wet	Jan	2015	28	No fish
D1.	Fishpond	Wet	Mar	2015	1	No fish	18.4	83.7	2349.7	64.1	11	8.41	0.001875		0	0	0	0	0	0	0
D1.	Fishpond	Wet	Apr	2015	7		21.8	5.1	68.1	13.4	7.5	8.54	0.1	0.045	0	0.008	0	0	0	0.003	0	4524	44
D1.	Fishpond	Dry	May	2015	6		27.2	9.8	11.1	12.7	10.1	8.73	0.1875	0.03	0.008	0.01	0	0	0.001	0.004	0	6011	101
D1.	Fishpond	Dry	Jun	2015	24		25	239.4	223.5	12.5	5.2	7.95	0.571875	0.053	0	0.013	0.007	0	0.002	0.004	0.006	7809	152
D1.	Fishpond	Dry	Jul	2015	24																	9765	197
D1.	Fishpond	Dry	Aug	2015	24		29.8	125.2	1860.9	10.3	5.6	7.84										16619	316
V2.	Fishpond	Wet	Jan	2013	14		7.8		0		12.2	8.17	0	0.001	0	0	0	0	0	0	0
V2.	Fishpond	Wet	Feb	2013	11		14.2	114.5	2368.1	91	10.9	8.4		0.001	0	0	0	0	0	0	0
V2.	Fishpond	Wet	Mar	2013	28	No fish	16.4	133.7	152.5	77.6	7	8.78	0.0421875	0.022	0	0.003	0	0.001	0	0.002	0
V2.	Fishpond	Wet	Apr	2013	18	No fish	17.7	147.3	178.4	75.4	16.6	9.07	0.0375	0.293	0	0.097	0	0	0	0.01	0.006
V2.	Fishpond	Dry	May	2013	27		25	144.7	39.2	29.5	7.9	8.43	0.0125	0.051	0	0.002	0.002	0	0.005	0.003	0.001	101	10
V2.	Fishpond	Dry	Jun	2013	24		29	66.4	34	264.1	5.6	8.66	0.0125	0.083	0	0	0.003	0.002	0	0.035	0.006	160	42
V2.	Fishpond	Dry	Jul	2013	29		31.9	247.5	262	57.3	4.7	8.25	0	0.162	0	0.013	0.008	0	0.046	0	0.009	722	84.02
V2.	Fishpond	Dry	Aug	2013	27		29.5	194.2	199.8	281	8.7	8.84	0	0.232	0	0.005	0.011	0.004	0.07	0	0	1600	120
V2.	Fishpond	Dry	Sep	2013	22		26	148.4	43.4	205.6	6	8.38	0.0375	0.473	0	0	0	0	0.15	0	0	2705	154
V2.	Fishpond	Wet	Mar	2014	30			0	3917.4	4.8			0.0046875	0.085	0	0.015	0.002	0	0	0.004	0	2	0
V2.	Fishpond	Dry	May	2014	28		28.1	19	1348.6	4.4	10	8.37	0.05	0.141	0	0.061	0	0	0	0	0.001	2107	161
V2.	Fishpond	Dry	Jun	2014	16	No fish	27.7	14.6	266	12	9.4	8.93	0.425	0.199	0	0.075	0	0	0.01	0.002	0.015
V2.	Fishpond	Dry	Oct	2014	29	No fish	22.3	31.3	56	228.6	10	9.17	0.309375	0.131	0	0.014	0.013	0.014	0	0.02	0.004
V2.	Fishpond	Wet	Nov	2014	1	No fish
V2.	Fishpond	Wet	Dec	2014	31	No fish	14.5	45.2	6.8	38.3		9.3	0.25	0.267	0.062	0.013	0.014	0.018	0	0.036	0.007
V2.	Fishpond	Wet	Jan	2015	28
V2.	Fishpond	Wet	Mar	2015	1		20.9		148.1	116.9	6.4	8.05	0.0046875	0.002	0	0	0	0	0	0	0
V2.	Fishpond	Wet	Apr	2015	7		21.2	22.6	201.6	3.8	10.7	9.05	0.0375	0.052	0	0.006	0	0.005	0	0.001	0.001	2019	0
V2.	Fishpond	Dry	May	2015	6		26.7	4.9	18.8	8.1	9.6	8.87	0.084375	0.019	0	0.004	0	0	0.001	0.001	0	348	100
V2.	Fishpond	Dry	Jun	2015	24	No fish	28	21.8	20.8	86.3	6.1	8.63		0.026	0	0.002	0.001	0	0.004	0.001	0.001
V2.	Fishpond	Dry	Aug	2015	24		29	88.4	8.9	132.7	5.5	8.73	10.4203
V2.	Fishpond	Wet	Dec	2015	31	Puddle	17.3	17.2	13.1	12.6	11	8.9	0.015	0.055		0.019	0.004	0	0.002	0.005
Res.	Reservoir	Wet	Jan	2013	14		8.3				10.4	8.02	0	0.005	0	0.001	0	0	0	0	0
Res.	Reservoir	Wet	Feb	2013	11		14.2	112.9	4298.7	17.7	7.5	7.92	0	0.005	0	0.001	0	0	0	0	0
Res.	Reservoir	Wet	Mar	2013	28		16.3	10.8	2978.7	1.8	11.5	8.37	0.0046875	0.041	0.006	0.036	0	0	0	0.003	0.002
Res.	Reservoir	Wet	Apr	2013	18		16.5	43.1	1260.6	3.6	8.8	8.08	0.01875	0.064	0.007	0.024	0	0	0	0.003	0.001
Res.	Reservoir	Dry	May	2013	27		26.5	10	649.9	2.8	7.8	8.07	0.00625	0.047	0	0.016	0	0	0.002	0.002	0.001
Res.	Reservoir	Dry	Jun	2013	24		28.5	8.2	762.9	2.3	4.3	7.83	0.0375	0.045	0	0.027	0.001	0	0.002	0.001	0.001
Res.	Reservoir	Dry	Jul	2013	29		31.3	6.5	1246.5	1.6	3.2	7.48	1.21071	0.059	0	0.003	0	0.002	0.004	0.001	0.002
Res.	Reservoir	Dry	Aug	2013	27		30	5.6	1777.8	3.3	5.5	7.63		0.049	0.004	0.012	0.001	0.001	0.003	0.001	0.001
Res.	Reservoir	Dry	Sep	2013	22		26.5	85.4	635.4	4.7	4	8.04	1.03125	0.126	0	0.008	0	0	0.064	0	0.009
Res.	Reservoir	Dry	Oct	2013	21		21	143.5	1669.7	5.9	7.5	8.45	0.798214	0.053	0.005	0.022	0	0.007	0.002	0.002	0.001
Res.	Reservoir	Wet	Nov	2013	25	Dead donkey	20.4	363.3	2278	12.7	6.3	7.44	0.2925	0.088	0.01	0.017	0.002	0.004	0	0.003	0.001
Res.	Reservoir	Wet	Dec	2013	23		13	275.5	5010.4	20.9	7.6	7.94	0.00625	0.007	0.002	0.001	0	0	0	0.001	0
Res.	Reservoir	Wet	Jan	2014	21		16	114.9	4652.3	9.2	7.8	7.98		0.018	0.006	0.001	0.001	0	0	0.003	0
Res.	Reservoir	Wet	Feb	2014	25		21	1	3615.7	4.3	11	8.04	0.03	0.036	0.011	0.001	0.001	0.005	0	0.003	0.001
Res.	Reservoir	Wet	Mar	2014	30		23	2.6	1512.1	5.8	10.5	8.1	0.0375	0.063	0.014	0.015	0.002	0	0	0.005	0.001
Res.	Reservoir	Wet	Apr	2014	30		25.5	62.4	895.6	3.7	9.5	8.26	0.08125	0.039	0.007	0.028	0	0.001	0	0.003	0.001
Res.	Reservoir	Dry	May	2014	28		27.7	34	28.8	4.6	10.2	8.04	0.0482143	0.029	0	0.018	0	0	0	0.002	0.001
Res.	Reservoir	Dry	Jun	2014	16		28	11.2	1366.5	4	7.4	7.4	0.6125	0.028	0	0.009	0	0.001	0.003	0.002	0
Res.	Reservoir	Dry	Jul	2014	23		28.5	47.6	1339.3	5.1	3.5	7.55	0.6125	0.009	0.005	0.013	0	0	0.003	0.001	0.002
Res.	Reservoir	Dry	Aug	2014	13		30.3	156.9	1819.9	6.7	7.2	8.05	0.498214	0.018	0.017	0.009	0.003	0.004	0.003	0.006	0.002
Res.	Reservoir	Dry	Oct	2014	29		25.7	31.9	1628.4		7.7	8.05	1.54688	0.029	0.01	0.007	0.001	0.004	0.001	0.003	0.001
Res.	Reservoir	Wet	Dec	2014	31		15.9	130	3959.3	17.4		7.9	0.00416667	0.011	0.003	0.001	0	0	0	0.002	0
Res.	Reservoir	Wet	Jan	2015	28
Res.	Reservoir	Wet	Mar	2015	1		18.7	37.1	3705.1	32	8.3	8.17	0.6125	0.01	0.002	0.001	0	0	0	0.001	0
Res.	Reservoir	Wet	Apr	2015	7		20.4	154.3	2097	4.4	7.4	7.87	0.05625	0.046	0.01	0.019	0	0	0.003	0.004	0.001
Res.	Reservoir	Dry	May	2015	6		28.2	28.4	2839.3	3.4	9.7	8.56	0.117857	0.045	0.006	0.021	0	0.001	0.001	0.003	0.001
Res.	Reservoir	Dry	Jun	2015	24		27	18.3	2016.9	8.9	9.9	8.28	0.103125	0.042	0.006	0.013	0	0	0.002	0.003	0
Res.	Reservoir	Dry	Jul	2015	24		27	20.5	1878.7	4.9	6.7	7.85	0.34375	0.042	0.008	0.009	0	0	0.002	0.003	0.001
Res.	Reservoir	Dry	Aug	2015	24		29.5	93.3	767.3	24.2	5.1	7.6
Res.	Reservoir	Dry	Oct	2015	11		27.9	10.8	2626.5	9.5	7.9	8.15	0.5	0.046	0.008	0.01	0	0.008	0.001	0.002	0.002
Res.	Reservoir	Wet	Nov	2015	1		22.6		2940.4	12.6	10.2	8.39	0.520313
Res.	Reservoir	Wet	Dec	2015	31		19	30	5291.8	5.1	9.2	8.31	0.01125	0.01	0.002	0.01	0	0	0	0.001	0

### Sheet: Alpha_diversity
Water body	Year	Month	Season	No. of sequences	No. of ASVs	Chao1 richness	Completness (%)	Shannon	Inverse Simpson	Evenness
D1	2013	Jan	Wet	24725	182	183	99.45	4.26	36.87	0.82
D1	2013	Feb	Wet	31602	236	238	99.1	4.5	52.28	0.82
D1	2013	May	Dry	16215	217	219	99.31	4.72	55.6	0.88
D1	2013	Jun	Dry	10100	153	155	99.03	4.41	45.22	0.88
D1	2013	Jul	Dry	20864	276	279	98.92	4.88	61.52	0.87
D1	2013	Oct	Dry	17053	161	161	100	4.28	41.09	0.84
D1	2014	Mar	Wet	29787	211	213	99.22	4.38	42.58	0.82
D1	2014	Apr	Wet	8794	133	133	99.81	4.31	49.37	0.88
D1	2014	May	Dry	12807	159	164	96.95	4.3	41.22	0.85
D1	2014	Jun	Dry	18705	236	244	96.92	4.64	46.83	0.85
D1	2014	Jul	Dry	17021	253	255	99.16	4.92	83.9	0.89
D1	2014	Aug	Dry	28454	280	280	99.87	4.35	19.42	0.77
D1	2014	Oct	Dry	12809	235	248	94.76	4.86	82.9	0.89
D1	2014	Dec	Wet	22428	214	220	97.27	4.57	57.91	0.85
D1	2015	Jan	Wet	27692	308	309	99.56	4.29	33.31	0.75
D1	2015	Mar	Wet	61319	300	301	99.53	4.11	22.44	0.72
D1	2015	Apr	Wet	45166	326	330	98.73	4.66	41.64	0.8
D1	2015	May	Dry	68201	755	761	99.28	5.62	114.75	0.85
D1	2015	Jun	Dry	36927	513	515	99.71	4.49	17.05	0.72
D1	2015	Jul	Dry	34066	426	427	99.67	4.81	32.9	0.79
D1	2015	Aug	Dry	39050	459	461	99.59	5.01	44.29	0.82
Res	2013	Jan	Wet	19747	236	237	99.47	4.59	52.95	0.84
Res	2013	Feb	Wet	22716	279	290	96.21	4.84	75.24	0.86
Res	2013	Mar	Wet	14481	207	208	99.4	4.58	48.09	0.86
Res	2013	Apr	Wet	16416	272	279	97.53	4.83	63.24	0.86
Res	2013	May	Dry	14021	244	251	97.13	4.94	91.26	0.9
Res	2013	Jun	Dry	14048	226	254	89.15	4.93	99.68	0.91
Res	2013	Jul	Dry	25162	168	169	99.29	2.61	4.47	0.51
Res	2013	Aug	Dry	2933	71	71	100	3.86	34.18	0.91
Res	2013	Sep	Dry	22777	267	268	99.63	4.62	43.16	0.83
Res	2013	Oct	Dry	9370	168	177	94.74	4.61	64.41	0.9
Res	2013	Nov	Wet	10670	199	217	91.71	4.79	79.6	0.9
Res	2013	Dec	Wet	16941	213	217	98.27	4.55	55.05	0.85
Res	2014	Jan	Wet	8651	144	146	98.53	4.36	53.52	0.88
Res	2014	Feb	Wet	7890	144	145	99.59	4.26	37.09	0.86
Res	2014	Mar	Wet	5316	105	106	99.06	4.05	32.44	0.87
Res	2014	Apr	Wet	8894	171	179	95.8	4.62	68.88	0.9
Res	2014	Jun	Dry	12563	214	215	99.48	4.83	79.64	0.9
Res	2014	Jul	Dry	7680	165	166	99.64	4.53	49.23	0.89
Res	2014	Aug	Dry	10111	193	213	90.82	4.55	47.97	0.86
Res	2014	Oct	Dry	9936	203	205	99.02	4.79	78.01	0.9
Res	2014	Dec	Wet	20664	243	254	95.67	4.73	74.98	0.86
Res	2015	Jan	Wet	51707	561	573	97.91	5.04	70.26	0.8
Res	2015	Mar	Wet	58885	538	541	99.45	5.08	80.36	0.81
Res	2015	Apr	Wet	35734	526	530	99.31	5.38	108.91	0.86
Res	2015	May	Dry	30099	593	601	98.62	5.73	186.29	0.9
Res	2015	Jun	Dry	25149	550	567	97	5.61	150.9	0.89
Res	2015	Jul	Dry	31020	482	485	99.36	5.36	109.72	0.87
Res	2015	Aug	Dry	23498	409	411	99.59	5.15	64.57	0.86
Res	2015	Oct	Dry	14333	320	323	99.22	4.99	69.4	0.87
Res	2015	Nov	Wet	18828	287	288	99.79	4.72	53.12	0.83
Res	2015	Dec	Wet	27697	329	329	99.97	4.74	53.11	0.82
V2	2013	Jan	Wet	23486	177	178	99.38	4.11	33.65	0.79
V2	2013	Feb	Wet	29177	153	153	99.89	3.99	27.75	0.79
V2	2013	Mar	Wet	6860	119	121	98.76	4.19	39.42	0.88
V2	2013	Apr	Wet	13380	220	222	99.1	4.78	69.86	0.89
V2	2013	May	Dry	24978	231	232	99.57	4.79	75.81	0.88
V2	2013	Jun	Dry	18280	192	193	99.74	4.25	19.97	0.81
V2	2013	Jul	Dry	28345	234	238	98.42	4.48	38.31	0.82
V2	2013	Aug	Dry	25790	224	224	100	4.14	24.85	0.77
V2	2013	Sep	Dry	22653	240	240	100	4.36	29.59	0.8
V2	2014	Mar	Wet	12495	175	176	99.66	4.54	57.28	0.88
V2	2014	May	Dry	13307	155	156	99.61	4.36	50.44	0.86
V2	2014	Jun	Dry	19411	158	158	100	4.02	22.38	0.79
V2	2014	Oct	Dry	8037	137	137	100	4.49	66.72	0.91
V2	2014	Nov	Wet	16964	261	262	99.81	4.65	40.29	0.84
V2	2014	Dec	Wet	43055	320	321	99.69	4.72	58.37	0.82
V2	2015	Jan	Wet	44260	297	298	99.6	4.71	59.65	0.83
V2	2015	Mar	Wet	58311	357	359	99.47	4.25	35.59	0.72
V2	2015	Apr	Wet	42108	375	376	99.8	4.74	45.75	0.8
V2	2015	May	Dry	47158	427	430	99.35	5.05	81.6	0.83
V2	2015	Jun	Dry	40164	268	270	99.21	4.49	40.65	0.8
V2	2015	Aug	Dry	93307	556	574	96.81	4.92	30.42	0.78
V2	2015	Dec	Wet	26912	326	328	99.29	4.31	25.53	0.74
						0

### Sheet: D1_calculations
2013
DARU measurements				Calculations from the model
Day after fish inhabitants	Total biomass (Kg)	Nutrition (kg)		Day of sampling	Total biomass (Kg)	Nutrition (kg)
0	1173	23.465		30	1791.69	48.948
8	1921	11.772		51	2504.76	72.9027
42	2294.4	65		90	5028.98	113.412
57	2409.6	65		118	7803.26	139.306
71	3153.6	91		153	12401.8	167.926
75	4693	104
86	5047.58	117
100	5728.5	130
118	7496.4	143
131	9058.15	143
154	12868.8	169
2014
DARU measurements				Calculations from the model
Day after fish inhabitants	Total biomass (Kg)	Nutrition (kg)		Day of sampling	Total biomass (Kg)	Nutrition (kg)
2	447	6.6		49	4101.23	55.5007
3	429	8.94		80	4247.69	84.092
39	3293	8.58		108	4510.97	109.916
95	4740.14	50		127	5463.96	127.44
113	5767.2	117		164	10874.3	161.565
134	5992	117		185	16981.7	180.933
151	7280	107
164	10160	156
177	15200	169
2015
DARU measurements				Calculations from the model
Day after fish inhabitants	Total biomass (Kg)	Nutrition (kg)		Day of sampling	Total biomass (Kg)	Nutrition (kg)
0	3472	50		14	4523.94	43.8766
26	5352.3	50		43	6011.17	100.728
47	6870.35	50		69	7809	151.699
70	7918.9	123		92	9765.45	196.788
85	9296.1	164.4		153	16618.6	316.372
99	10798.5	180
112	11408.9	215
128	12676.5	230
142	14210.2	270

### Sheet: V2_calculations
2013
DARU measurements				Calculations from the model
Day after fish inhabitants	Total biomass (Kg)	Nutrition (kg)		Day after fish inhabitants	Total biomass (Kg)	Nutrition (kg)
18	43	10		22	100.736	14.4414
46	215	42		50	159.53	52.037
63	387	78		85	722.312	101.016
72	498.6	78		114	1600.46	143.269
93	826			140	2705.09	182.438
115	1500
140	2804
2014
DARU measurements				Calculations from the model
Day after fish inhabitants	Total biomass (Kg)	Nutrition (kg)		Day after fish inhabitants	Total biomass (Kg)	Nutrition (kg)
0	2.1			0	2.1	0
42	932.4	100		31	724.877	60.7134
56	2310	150		59	2107.01	160.713
70	2680
2015
DARU measurements				Calculations from the model
Day after fish inhabitants	Total biomass (Kg)	Nutrition (kg)		Day after fish inhabitants	Total biomass (Kg)	Nutrition (kg)
0	2.75			6	2018.85	0
27	770	51		35	348.113	99.955
35	376	100
40	518	100
54	1422.9
